# The genomic landscape of western South America: Andes, Amazonia and Pacific Coast

**DOI:** 10.1101/505628

**Authors:** Chiara Barbieri, Rodrigo Barquera, Leonardo Arias, José R. Sandoval, Oscar Acosta, Camilo Zurita, Abraham Aguilar-Campos, Ana M. Tito-Álvarez, Ricardo Serrano-Osuna, Russell Gray, Paul Heggarty, Kentaro K. Shimizu, Ricardo Fujita, Mark Stoneking, Irina Pugach, Lars Fehren-Schmitz

## Abstract

Studies of Native South American genetic diversity have helped to shed light on the peopling and differentiation of the continent, but available data are sparse for the major ecogeographic domains. These include the Pacific Coast, a potential early migration route; the Andes, home to the most expansive complex societies and to one of the most spoken indigenous language families of the continent (Quechua); and Amazonia, with its understudied population structure and rich cultural diversity. Here we explore the genetic structure of 177 individuals from these three domains, genotyped with the Affymetrix Human Origins array. We infer multiple sources of ancestry within the Native American ancestry component; one with clear predominance on the Coast and in the Andes, and at least two distinct substrates in neighboring Amazonia, with a previously undetected ancestry characteristic of northern Ecuador and Colombia. Amazonian populations are also involved in recent gene-flow with each other and across ecogeographic domains, which does not accord with the traditional view of small, isolated groups. Long distance genetic connections between speakers of the same language family suggest that languages had spread not by cultural contact alone. Finally, Native American populations admixed with post-Columbian European and African sources at different times, with few cases of prolonged isolation. With our results we emphasize the importance of including under-studied regions of the continent in high-resolution genetic studies, and we illustrate the potential of SNP chip arrays for informative regional scale analysis.
