## Supplementary material for "The genomic landscape of western South America: Andes, Amazonia and Pacific Coast": Table S1

### Sheet: Table_S1
sampleID	Population	Population_comments	shortPop	MacroRegion	Language	Responsible Contributor	lat	lon	exclude (relative or heterozygosity outliers)	sex	Y chromosome haplogroup short form	Y chromosome haplogroup ISOGG nomenclature (updated 20/04/18)	Haplogroup from haplogrep	mtDNA major haplogroup
CH30	#N/A	#N/A	#N/A	#N/A	#N/A	Chiara Barbieri	#N/A	#N/A	control(europe)	F			H2a2a1	H
Yq013	Yaquis	Yaquis	YAQ	MEXICO	Yaquis	Rodrigo Barquera	27.5767	-109.96	..	M	C-M130	C	H2a2a1	C
Yq017	Yaquis	Yaquis	YAQ	MEXICO	Yaquis	Rodrigo Barquera	27.5767	-109.96	..	F			A16	A
Yq035	Yaquis	Yaquis	YAQ	MEXICO	Yaquis	Rodrigo Barquera	27.5767	-109.96	..	M	R-P312	R1b1a2a1a2	B2x	B
Yq037	Yaquis	Yaquis	YAQ	MEXICO	Yaquis	Rodrigo Barquera	27.5767	-109.96	..	F			D4h3a9	D
Yq043	Yaquis	Yaquis	YAQ	MEXICO	Yaquis	Rodrigo Barquera	27.5767	-109.96	..	M	Q-L54	Q1a2a1	A16	A
Yq050	Yaquis	Yaquis	YAQ	MEXICO	Yaquis	Rodrigo Barquera	27.5767	-109.96	..	F			H2a2a1	C
Yq054	Yaquis	Yaquis	YAQ	MEXICO	Yaquis	Rodrigo Barquera	27.5767	-109.96	..	F			A16	A
Yq055	Yaquis	Yaquis	YAQ	MEXICO	Yaquis	Rodrigo Barquera	27.5767	-109.96	..	M	Q-L54	Q1a2a1	B2	B
EC002	KichwaOrellana	KichwaOrellana	KCH	ECUADOR_Amazonia	Kichwa	Rodrigo Barquera	-0.183278	-77.1747	..	F			A16	A
EC003	KichwaOrellana	KichwaOrellana	KCH	ECUADOR_Amazonia	Kichwa	Rodrigo Barquera	-0.183278	-77.1747	..	F			H2a2a1	D
EC004	KichwaOrellana	#N/A	KCH	ECUADOR_Amazonia	Kichwa	Rodrigo Barquera	-0.183278	-77.1747	exclude (relative)	M	Q-M3	Q1a2a1a1	A16	A
EC005	KichwaOrellana	KichwaOrellana	KCH	ECUADOR_Amazonia	Kichwa	Rodrigo Barquera	-0.183278	-77.1747	..	M	Q-M3	Q1a2a1a1	A16	A
EC006	KichwaOrellana	KichwaOrellana	KCH	ECUADOR_Amazonia	Kichwa	Rodrigo Barquera	-0.183278	-77.1747	..	F			H2a2a1	A
EC007	KichwaOrellana	KichwaOrellana	KCH	ECUADOR_Amazonia	Kichwa	Rodrigo Barquera	-0.183278	-77.1747	..	M	Q-M3	Q1a2a1a1	A16	A
EC008	KichwaOrellana	KichwaOrellana	KCH	ECUADOR_Amazonia	Kichwa	Rodrigo Barquera	-0.183278	-77.1747	..	F			C1b4	C
EC009	KichwaOrellana	#N/A	KCH	ECUADOR_Amazonia	Kichwa	Rodrigo Barquera	-0.183278	-77.1747	exclude (relative)	F			H2a2a1	C
EC010	KichwaOrellana	KichwaOrellana	KCH	ECUADOR_Amazonia	Kichwa	Rodrigo Barquera	-0.183278	-77.1747	..	F			H2a2a1	C
EC012	KichwaOrellana	KichwaOrellana	KCH	ECUADOR_Amazonia	Kichwa	Rodrigo Barquera	-0.183278	-77.1747	..	F			A16	A
EC013	KichwaOrellana	KichwaOrellana	KCH	ECUADOR_Amazonia	Kichwa	Rodrigo Barquera	-0.183278	-77.1747	..	M	Q-M3	Q1a2a1a1	H2a2a1	D
EC014	KichwaOrellana	#N/A	KCH	ECUADOR_Amazonia	Kichwa	Rodrigo Barquera	-0.183278	-77.1747	exclude (relative)	F			A16	A
EC015	KichwaOrellana	KichwaOrellana	KCH	ECUADOR_Amazonia	Kichwa	Rodrigo Barquera	-0.183278	-77.1747	..	M	Q-M3	Q1a2a1a1	A16	A
EC016	KichwaOrellana	#N/A	KCH	ECUADOR_Amazonia	Kichwa	Rodrigo Barquera	-0.183278	-77.1747	exclude (relative)	F			A16	A
EC017	KichwaOrellana	#N/A	KCH	ECUADOR_Amazonia	Kichwa	Rodrigo Barquera	-0.183278	-77.1747	exclude (relative and heterozygosity outlier)	M	C-M130	C	A16	A
EC018	KichwaOrellana	KichwaOrellana	KCH	ECUADOR_Amazonia	Kichwa	Rodrigo Barquera	-0.183278	-77.1747	..	F			A16	A
EC019	KichwaOrellana	KichwaOrellana	KCH	ECUADOR_Amazonia	Kichwa	Rodrigo Barquera	-0.183278	-77.1747	..	M	Q-M3	Q1a2a1a1	H2a2a1	C
EC020	KichwaOrellana	KichwaOrellana	KCH	ECUADOR_Amazonia	Kichwa	Rodrigo Barquera	-0.183278	-77.1747	..	F			H2a2a1	D
EC021	KichwaOrellana	KichwaOrellana	KCH	ECUADOR_Amazonia	Kichwa	Rodrigo Barquera	-0.183278	-77.1747	..	F			A16	A
EC022	KichwaOrellana	KichwaOrellana	KCH	ECUADOR_Amazonia	Kichwa	Rodrigo Barquera	-0.183278	-77.1747	..	F			H2a2a1	D
EC023	KichwaOrellana	KichwaOrellana	KCH	ECUADOR_Amazonia	Kichwa	Rodrigo Barquera	-0.183278	-77.1747	..	M	C-M130	C	A16	A
EC024	KichwaOrellana	KichwaOrellana	KCH	ECUADOR_Amazonia	Kichwa	Rodrigo Barquera	-0.183278	-77.1747	..	F			A16	A
PUT283	Kamentsa	Kamentsa_Inga	KAM	COLOMBIA_Amazonia	Kamentsa	Leonardo Arias	1.14961	-76.6475	..	M	Q-M3	Q1a2a1a1	C1b4	C
PUT288	Kamentsa	Kamentsa_Inga	KAM	COLOMBIA_Amazonia	Kamentsa	Leonardo Arias	1.14961	-76.6475	..	M	R-Z278	R1b1a2a1a2a1a1a1	H2a2a1	A
PUT292	Kamentsa	Kamentsa_Inga	KAM	COLOMBIA_Amazonia	Kamentsa	Leonardo Arias	1.14961	-76.6475	..	F			H2a2a1	C
PUT293	Kamentsa	#N/A	KAM	COLOMBIA_Amazonia	Kamentsa	Leonardo Arias	1.14961	-76.6475	exclude (relative)	F			C1b4	C
PUT317	Kamentsa	Kamentsa_Admixed	KAM	COLOMBIA_Amazonia	Kamentsa	Leonardo Arias	1.14961	-76.6475	..	M	Q-M3	Q1a2a1a1	C1b4	C
PUT289	Inga	Kamentsa_Inga	ING	COLOMBIA_Amazonia	Inga	Leonardo Arias	1.36831	-76.5801	..	M	Q-L54	Q1a2a1	A16	A
PUT290	Inga	Kamentsa_Inga	ING	COLOMBIA_Amazonia	Inga	Leonardo Arias	1.36831	-76.5801	..	F			A16	A
PUT307	Inga	Kamentsa_Inga	ING	COLOMBIA_Amazonia	Inga	Leonardo Arias	1.36831	-76.5801	..	M	Q-M3	Q1a2a1a1	H2a2a1	C
PUT308	Inga	Kamentsa_Inga	ING	COLOMBIA_Amazonia	Inga	Leonardo Arias	1.36831	-76.5801	..	M	Q-L54	Q1a2a1	C1b4	C
PUT309	Inga	Kamentsa_Inga	ING	COLOMBIA_Amazonia	Inga	Leonardo Arias	1.36831	-76.5801	..	M	J-P58	J1a2b	H2a2a1	C
PUT310	Inga	Kamentsa_Inga	ING	COLOMBIA_Amazonia	Inga	Leonardo Arias	1.36831	-76.5801	..	M	Q-M3	Q1a2a1a1	H2a2a1	C
PUT311	Inga	Inga_Admixed	ING	COLOMBIA_Amazonia	Inga	Leonardo Arias	1.36831	-76.5801	..	F			B2	B
PUT312	Inga	Kamentsa_Inga	ING	COLOMBIA_Amazonia	Inga	Leonardo Arias	1.36831	-76.5801	..	F			A16	A
PUT313	Inga	Inga_Admixed	ING	COLOMBIA_Amazonia	Inga	Leonardo Arias	1.36831	-76.5801	..	F			A16	A
PUT314	Inga	Inga_Admixed	ING	COLOMBIA_Amazonia	Inga	Leonardo Arias	1.36831	-76.5801	..	F			A16	A
PUT315	Inga	Kamentsa_Inga	ING	COLOMBIA_Amazonia	Inga	Leonardo Arias	1.36831	-76.5801	..	F			H2a2a1	D
PUT316	Inga	Inga_Admixed	ING	COLOMBIA_Amazonia	Inga	Leonardo Arias	1.36831	-76.5801	..	F			A16	A
PUT328	Inga	Inga_Admixed	ING	COLOMBIA_Amazonia	Inga	Leonardo Arias	1.36831	-76.5801	..	F			H2a2a1	C
PUT318	Cofan	Cofan	COF	COLOMBIA_Amazonia	Cofan	Leonardo Arias	0.42335	-76.9049	..	F			H2a2a1	C
PUT319	Cofan	Cofan	COF	COLOMBIA_Amazonia	Cofan	Leonardo Arias	0.42335	-76.9049	..	M	Q-M3	Q1a2a1a1	C1b4	C
PUT320	Cofan	Cofan	COF	COLOMBIA_Amazonia	Cofan	Leonardo Arias	0.42335	-76.9049	..	F			H2a2a1	C
PUT334	Cofan	Cofan_Admixed	COF	COLOMBIA_Amazonia	Cofan	Leonardo Arias	0.42335	-76.9049	..	M	R-P312	R1b1a2a1a2	B5b1a2	B
AMZ142	Cocama	Cocama	COC	COLOMBIA_Amazonia	Cocama	Leonardo Arias	-4.13354	-69.9819	..	M	Q-M3	Q1a2a1a1	B2	B
AMZ143	Cocama	Cocama	COC	COLOMBIA_Amazonia	Cocama	Leonardo Arias	-4.13354	-69.9819	..	F			C1b4	C
AMZ144	Cocama	Cocama	COC	COLOMBIA_Amazonia	Cocama	Leonardo Arias	-4.13354	-69.9819	..	M	Q-M3	Q1a2a1a1	A2e	A
AMZ145	Cocama	Cocama	COC	COLOMBIA_Amazonia	Cocama	Leonardo Arias	-4.13354	-69.9819	..	F			H2a2a1	C
AMZ148	Cocama	#N/A	COC	COLOMBIA_Amazonia	Cocama	Leonardo Arias	-4.13354	-69.9819	exclude (relative)	F			H2a2a1	C
AMZ149	Cocama	Cocama	COC	COLOMBIA_Amazonia	Cocama	Leonardo Arias	-4.13354	-69.9819	..	F			A16	A
AMZ150	Cocama	Cocama	COC	COLOMBIA_Amazonia	Cocama	Leonardo Arias	-4.13354	-69.9819	..	F			B2	B
AMZ151	Cocama	Cocama	COC	COLOMBIA_Amazonia	Cocama	Leonardo Arias	-4.13354	-69.9819	..	M	Q-M3	Q1a2a1a1	B2	B
SMAR-2	LoretoMix	LoretoMix	MAR	PERU_Amazonia	Shawi	Ricardo Fujita /Jose Sandoval	-5.0825	-77.2125	..	M	Q-L54	Q1a2a1	H2a2a1	C
SMAR-3	LoretoMix	LoretoMix	MAR	PERU_Amazonia	Muniche	Ricardo Fujita /Jose Sandoval	-5.85	-76.1667	..	M	Q-M3	Q1a2a1a1	A16	A
SMAR-4	LoretoMix	LoretoMix	MAR	PERU_Amazonia	Muniche	Ricardo Fujita /Jose Sandoval	-5.85	-76.1667	..	M	Q-M3	Q1a2a1a1	B2	B
SMAR-6	LoretoMix	LoretoMix	MAR	PERU_Amazonia	Chamicuro	Ricardo Fujita /Jose Sandoval	-5.61639	-76.6589	..	M	Q-M3	Q1a2a1a1	A16	A
SMAR-7	LoretoMix	LoretoMix	MAR	PERU_Amazonia	Cocama	Ricardo Fujita /Jose Sandoval	-5.45056	-75.8156	..	M	Q-M3	Q1a2a1a1	B2b3	B
SMAR-9	LoretoMix	LoretoMix	MAR	PERU_Amazonia	Cocama	Ricardo Fujita /Jose Sandoval	-5.45056	-75.8156	..	M	Q-M3	Q1a2a1a1	H2a2a1	C
SMAR-10	LoretoMix	LoretoMix	MAR	PERU_Amazonia	Cocama	Ricardo Fujita /Jose Sandoval	-5.45056	-75.8156	..	M	Q-M3	Q1a2a1a1	B2	B
CH104	Wayku	Wayku	WAY	PERU_Amazonia	Quechua	Chiara Barbieri	-6.42209	-76.5199	..	F			B2	B
CH105	Wayku	Wayku	WAY	PERU_Amazonia	Quechua	Chiara Barbieri	-6.42209	-76.5199	..	M	Q-M3	Q1a2a1a1	H2a2a1	A
CH106	Wayku	Wayku	WAY	PERU_Amazonia	Quechua	Chiara Barbieri	-6.42209	-76.5199	..	M	Q-M3	Q1a2a1a1	B2	B
CH107	Wayku	Wayku	WAY	PERU_Amazonia	Quechua	Chiara Barbieri	-6.42209	-76.5199	..	M	Q-M3	Q1a2a1a1	B2	B
CH108	Wayku	Wayku	WAY	PERU_Amazonia	Quechua	Chiara Barbieri	-6.42209	-76.5199	..	M	Q-M3	Q1a2a1a1	H2a2a1	A
CH109	Wayku	Wayku	WAY	PERU_Amazonia	Quechua	Chiara Barbieri	-6.42209	-76.5199	..	M	Q-M3	Q1a2a1a1	H2a2a1	C
CH111	Wayku	Wayku	WAY	PERU_Amazonia	Quechua	Chiara Barbieri	-6.42209	-76.5199	..	F			B2	B
CH112	Wayku	Wayku	WAY	PERU_Amazonia	Quechua	Chiara Barbieri	-6.42209	-76.5199	..	M	Q-M3	Q1a2a1a1	H2a2a1	D
CH116	Wayku	Wayku	WAY	PERU_Amazonia	Quechua	Chiara Barbieri	-6.42209	-76.5199	..	M	Q-M3	Q1a2a1a1	H2a2a1	D
CH117	Wayku	Wayku	WAY	PERU_Amazonia	Quechua	Chiara Barbieri	-6.42209	-76.5199	..	M	Q-M3	Q1a2a1a1	B2	B
TUM07	Tumbes	Tumbes	TUM	PERU_NorthCoast	Spanish	Chiara Barbieri	-3.65689	-80.6223	..	M	E-M96	E	A16	A
TUM09	Tumbes	Tumbes	TUM	PERU_NorthCoast	Spanish	Chiara Barbieri	-3.65689	-80.6223	..	M	R-Z278	R1b1a2a1a2a1a1a1	A16	A
TUM10	Tumbes	Ignore_PuertoPizarro	TUM	PERU_NorthCoast	Spanish	Chiara Barbieri	-3.65689	-80.6223	..	M	O-Page23	O2a2b1a1	H2a2a1	D
TUM12	Tumbes	Tumbes	TUM	PERU_NorthCoast	Spanish	Chiara Barbieri	-3.65689	-80.6223	..	M	Q-M3	Q1a2a1a1	A16	A
TUM22	Tumbes	Tumbes	TUM	PERU_NorthCoast	Spanish	Chiara Barbieri	-3.65689	-80.6223	..	M	E-M96	E	B2	B
TUM27	Tumbes	Tumbes	TUM	PERU_NorthCoast	Spanish	Chiara Barbieri	-3.65689	-80.6223	..	M	Q-M3	Q1a2a1a1	B2	B
TUM28	Tumbes	Tumbes	TUM	PERU_NorthCoast	Spanish	Chiara Barbieri	-3.65689	-80.6223	..	M	Q-M3	Q1a2a1a1	H2a2a1	L3
TUM30	Tumbes	Tumbes	TUM	PERU_NorthCoast	Spanish	Chiara Barbieri	-3.65689	-80.6223	..	F			B2	B
PIU24	Narihuala	Narihuala	NAR	PERU_NorthCoast	Spanish	Chiara Barbieri	-5.30126	-80.6955	..	M	Q-M3	Q1a2a1a1	H2a2a1	C
PIU25	Narihuala	Narihuala	NAR	PERU_NorthCoast	Spanish	Chiara Barbieri	-5.30126	-80.6955	..	M	Q-L54	Q1a2a1	H2a2a1	C
PIU27	Narihuala	Narihuala	NAR	PERU_NorthCoast	Spanish	Chiara Barbieri	-5.30126	-80.6955	..	M	Q-M3	Q1a2a1a1	H2a2a1	D
PIU28	Narihuala	Narihuala	NAR	PERU_NorthCoast	Spanish	Chiara Barbieri	-5.30126	-80.6955	..	M	Q-M3	Q1a2a1a1	H2a2a1	C
PIU35	Narihuala	Narihuala	NAR	PERU_NorthCoast	Spanish	Chiara Barbieri	-5.30126	-80.6955	..	M	Q-M3	Q1a2a1a1	A16	A
PIU01	Tallan	Sechura_Tallan	TAL	PERU_NorthCoast	Spanish	Chiara Barbieri	-5.41362	-80.6767	..	M	Q-M3	Q1a2a1a1	C1b4	C
PIU02	Tallan	Sechura_Tallan	TAL	PERU_NorthCoast	Spanish	Chiara Barbieri	-5.41362	-80.6767	..	M	Q-M3	Q1a2a1a1	H2a2a1	A
PIU04	Tallan	Sechura_Tallan	TAL	PERU_NorthCoast	Spanish	Chiara Barbieri	-5.41362	-80.6767	..	M	Q-M3	Q1a2a1a1	B2	B
PIU05	Tallan	Sechura_Tallan	TAL	PERU_NorthCoast	Spanish	Chiara Barbieri	-5.41362	-80.6767	..	M	Q-M3	Q1a2a1a1	A16	A
PIU06	Tallan	Sechura_Tallan	TAL	PERU_NorthCoast	Spanish	Chiara Barbieri	-5.41362	-80.6767	..	M	Q-M3	Q1a2a1a1	B2	B
PIU08	Tallan	Sechura_Tallan	TAL	PERU_NorthCoast	Spanish	Chiara Barbieri	-5.41362	-80.6767	..	M	Q-M3	Q1a2a1a1	B2	B
PIU11	Tallan	Sechura_Tallan	TAL	PERU_NorthCoast	Spanish	Chiara Barbieri	-5.41362	-80.6767	..	M	Q-M3	Q1a2a1a1	H2a2a1	C
PIU12	Tallan	Sechura_Tallan	TAL	PERU_NorthCoast	Spanish	Chiara Barbieri	-5.41362	-80.6767	..	M	Q-M3	Q1a2a1a1	B2	B
PIU16	Sechura	Sechura_Admixed	SEC	PERU_NorthCoast	Spanish	Chiara Barbieri	-5.57342	-80.8317	..	M	R-Z278	R1b1a2a1a2a1a1a1	B2	B
PIU19	Sechura	Sechura_Tallan	SEC	PERU_NorthCoast	Spanish	Chiara Barbieri	-5.57342	-80.8317	..	M	Q-L54	Q1a2a1	B2	B
PIU21	Sechura	Sechura_Tallan	SEC	PERU_NorthCoast	Spanish	Chiara Barbieri	-5.57342	-80.8317	..	M	Q-M3	Q1a2a1a1	B2	B
PIU38	Chulucanas	Chulucanas	CHU	PERU_NorthCoast	Spanish	Chiara Barbieri	-6.69331	-79.9191	..	M	R-P312	R1b1a2a1a2	H2a2a1	D
PIU39	Chulucanas	Chulucanas	CHU	PERU_NorthCoast	Spanish	Chiara Barbieri	-6.69331	-79.9191	..	M	E-M96	E	H2a2a1	C
PIU40	Chulucanas	Chulucanas	CHU	PERU_NorthCoast	Spanish	Chiara Barbieri	-6.69331	-79.9191	..	M	I-M253	I1	H2a2a1	D
PIU42	Chulucanas	Chulucanas	CHU	PERU_NorthCoast	Spanish	Chiara Barbieri	-6.69331	-79.9191	..	M	E-M96	E	H2a2a1	C
PIU43	Chulucanas	Ignore_Chulucanas	CHU	PERU_NorthCoast	Spanish	Chiara Barbieri	-6.69331	-79.9191	..	M	R-P312	R1b1a2a1a2	B2	B
PIU45	Chulucanas	Chulucanas	CHU	PERU_NorthCoast	Spanish	Chiara Barbieri	-6.69331	-79.9191	..	M	R-P312	R1b1a2a1a2	B2	B
PIU46	Chulucanas	Chulucanas	CHU	PERU_NorthCoast	Spanish	Chiara Barbieri	-6.69331	-79.9191	..	M	R-P312	R1b1a2a1a2	B2	B
PIU47	Chulucanas	Chulucanas	CHU	PERU_NorthCoast	Spanish	Chiara Barbieri	-6.69331	-79.9191	..	M	Q-M3	Q1a2a1a1	H2a2a1	A
LAM03	Olmos	Olmos	OLM	PERU_NorthCoast	Spanish	Chiara Barbieri	-5.98864	-79.7489	..	F			H2a2a1	D
Lam05	Olmos	Olmos	OLM	PERU_NorthCoast	Spanish	Chiara Barbieri	-5.98864	-79.7489	..	M	Q-M3	Q1a2a1a1	B2	B
Lam07	Olmos	Olmos	OLM	PERU_NorthCoast	Spanish	Chiara Barbieri	-5.98864	-79.7489	..	M	Q-M3	Q1a2a1a1	B2	B
LAM08	Olmos	Olmos	OLM	PERU_NorthCoast	Spanish	Chiara Barbieri	-5.98864	-79.7489	..	M	R-P312	R1b1a2a1a2	A16	A
LAM10	Chotuna	Chotuna_Eten	CHOT	PERU_NorthCoast	Spanish	Chiara Barbieri	-6.72002	-79.9522	..	M	Q-M3	Q1a2a1a1	A16	A
LAM15	Chotuna	Chotuna_Eten	CHOT	PERU_NorthCoast	Spanish	Chiara Barbieri	-6.72002	-79.9522	..	M	Q-M3	Q1a2a1a1	B2	B
LAM18	Chotuna	#N/A	CHOT	PERU_NorthCoast	Spanish	Chiara Barbieri	-6.72002	-79.9522	exclude (relative)	F			B2	B
LAM20	Chotuna	Chotuna_Eten	CHOT	PERU_NorthCoast	Spanish	Chiara Barbieri	-6.72002	-79.9522	..	M	Q-M3	Q1a2a1a1	A16	A
LAM21	Chotuna	Chotuna_Eten	CHOT	PERU_NorthCoast	Spanish	Chiara Barbieri	-6.72002	-79.9522	..	F			B2	B
LAM26	Eten	Chotuna_Eten	ETE	PERU_NorthCoast	Spanish	Chiara Barbieri	-6.92095	-79.8518	..	M	Q-M3	Q1a2a1a1	H2a2a1	B
LAM27	Eten	Chotuna_Eten	ETE	PERU_NorthCoast	Spanish	Chiara Barbieri	-6.92095	-79.8518	..	M	Q-M3	Q1a2a1a1	B2	B
LAM32	Eten	Chotuna_Eten	ETE	PERU_NorthCoast	Spanish	Chiara Barbieri	-6.92095	-79.8518	..	M	Q-M3	Q1a2a1a1	H2a2a1	D
LAM33	Eten	Chotuna_Eten	ETE	PERU_NorthCoast	Spanish	Chiara Barbieri	-6.92095	-79.8518	..	M	Q-M3	Q1a2a1a1	B2	B
LAM35	Eten	Chotuna_Eten	ETE	PERU_NorthCoast	Spanish	Chiara Barbieri	-6.92095	-79.8518	..	M	Q-M3	Q1a2a1a1	H2a2a1	C
LAL01	Cao	Cao	CAO	PERU_NorthCoast	Spanish	Chiara Barbieri	-7.88024	-79.3032	..	F			H2a2a1	C
LAL02	Cao	Cao	CAO	PERU_NorthCoast	Spanish	Chiara Barbieri	-7.88024	-79.3032	..	M	G-L13	G2a2b2a1a1a1	A16	A
LAL04	Cao	Ignore_MagdalenadeCao	CAO	PERU_NorthCoast	Spanish	Chiara Barbieri	-7.88024	-79.3032	..	M	O-M307.1	O1a1a	L3e1	L3
LAL05	Cao	Cao	CAO	PERU_NorthCoast	Spanish	Chiara Barbieri	-7.88024	-79.3032	..	M	Q-L54	Q1a2a1	H2a2a1	L3
LAL08	Cao	Cao	CAO	PERU_NorthCoast	Spanish	Chiara Barbieri	-7.88024	-79.3032	..	F			H2a2a1	D
LAL10	Cao	Cao	CAO	PERU_NorthCoast	Spanish	Chiara Barbieri	-7.88024	-79.3032	..	M	R-P312	R1b1a2a1a2	H2a2a1	D
LAL21	Cao	Cao	CAO	PERU_NorthCoast	Spanish	Chiara Barbieri	-7.88024	-79.3032	..	M	G-CTS5990	G2a2b2a1a1c1a	H2a2a1	D
LAL23	Cao	Cao	CAO	PERU_NorthCoast	Spanish	Chiara Barbieri	-7.88024	-79.3032	..	F			L2a1'2'3'4	L2
LAL29	Cao	Cao	CAO	PERU_NorthCoast	Spanish	Chiara Barbieri	-7.88024	-79.3032	..	F			H2a2a1	D
LAL31	Cao	Cao	CAO	PERU_NorthCoast	Spanish	Chiara Barbieri	-7.88024	-79.3032	..	M	Q-M3	Q1a2a1a1	H1e3	D
CH024	UtcubambaSouth	UtcubambaSouth	UTC	PERU_NorthEastAndes	Spanish	Chiara Barbieri	-6.39065	-77.8969	..	M	Q-M3	Q1a2a1a1	H2a2a1	A
CH025	UtcubambaSouth	UtcubambaSouth	UTC	PERU_NorthEastAndes	Spanish	Chiara Barbieri	-6.39065	-77.8969	..	M	R-P312	R1b1a2a1a2	B2	B
CH026	UtcubambaSouth	UtcubambaSouth	UTC	PERU_NorthEastAndes	Spanish	Chiara Barbieri	-6.39065	-77.8969	..	M	Q-M3	Q1a2a1a1	C1b4	C
CH029	UtcubambaSouth	UtcubambaSouth	UTC	PERU_NorthEastAndes	Spanish	Chiara Barbieri	-6.39065	-77.8969	..	F			A16	A
CH012	LaJalca	#N/A	JAL	PERU_NorthEastAndes	Quechua (moribund) and Spanish	Chiara Barbieri	-6.39065	-77.8969	exclude (relative)	M	R-P312	R1b1a2a1a2	H2a2a1	D
CH013	LaJalca	LaJalca	JAL	PERU_NorthEastAndes	Quechua (moribund) and Spanish	Chiara Barbieri	-6.48561	-77.8162	..	M	Q-M3	Q1a2a1a1	A16	A
CH014	LaJalca	LaJalca	JAL	PERU_NorthEastAndes	Quechua (moribund) and Spanish	Chiara Barbieri	-6.48561	-77.8162	..	M	R-P312	R1b1a2a1a2	H2a2a1	D
CH020	LaJalca	LaJalca	JAL	PERU_NorthEastAndes	Quechua (moribund) and Spanish	Chiara Barbieri	-6.48561	-77.8162	..	M	Q-M3	Q1a2a1a1	H2a2a1	D
CH031BIS	LaJalca	LaJalca	JAL	PERU_NorthEastAndes	Quechua (moribund) and Spanish	Chiara Barbieri	-6.48561	-77.8162	..	M	Q-M3	Q1a2a1a1	H2a2a1	D
CH033	LaJalca	LaJalca	JAL	PERU_NorthEastAndes	Quechua (moribund) and Spanish	Chiara Barbieri	-6.48561	-77.8162	..	M	R-P312	R1b1a2a1a2	H2a2a1	D
CH034	LaJalca	LaJalca	JAL	PERU_NorthEastAndes	Quechua (moribund) and Spanish	Chiara Barbieri	-6.48561	-77.8162	..	M	Q-M3	Q1a2a1a1	C1b4	C
CH036	LaJalca	LaJalca	JAL	PERU_NorthEastAndes	Quechua (moribund) and Spanish	Chiara Barbieri	-6.48561	-77.8162	..	M	Q-M3	Q1a2a1a1	B2	B
CH038	LaJalca	LaJalca	JAL	PERU_NorthEastAndes	Quechua (moribund) and Spanish	Chiara Barbieri	-6.48561	-77.8162	..	M	R-P312	R1b1a2a1a2	H2a2a1	C
CH039	LaJalca	LaJalca	JAL	PERU_NorthEastAndes	Quechua (moribund) and Spanish	Chiara Barbieri	-6.48561	-77.8162	..	M	E-M96	E	H2a2a1	D
CH042	LaJalca	LaJalca	JAL	PERU_NorthEastAndes	Quechua (moribund) and Spanish	Chiara Barbieri	-6.48561	-77.8162	..	F			H2a2a1	C
CH044	LaJalca	LaJalca	JAL	PERU_NorthEastAndes	Quechua (moribund) and Spanish	Chiara Barbieri	-6.48561	-77.8162	..	M	R-P312	R1b1a2a1a2	H2a2a1	D
CH052	Luya	Luya	LUY	PERU_NorthEastAndes	Quechua (moribund) and Spanish	Chiara Barbieri	-6.19116	-77.9681	..	M	G-L497	G2a2b2a1a1b	A16	A
CH053	Luya	Luya	LUY	PERU_NorthEastAndes	Quechua (moribund) and Spanish	Chiara Barbieri	-6.19116	-77.9681	..	M	R-Z278	R1b1a2a1a2a1a1a1	C1b4	C
CH057	Luya	Luya	LUY	PERU_NorthEastAndes	Quechua (moribund) and Spanish	Chiara Barbieri	-6.19116	-77.9681	..	M	Q-M3	Q1a2a1a1	B2	B
CH062	Luya	Luya	LUY	PERU_NorthEastAndes	Quechua (moribund) and Spanish	Chiara Barbieri	-6.19116	-77.9681	..	M	Q-M3	Q1a2a1a1	D4h3a9	D
CH067	Luya	Luya	LUY	PERU_NorthEastAndes	Quechua (moribund) and Spanish	Chiara Barbieri	-6.19116	-77.9681	..	M	Q-M3	Q1a2a1a1	A16	A
CH068	Luya	Luya	LUY	PERU_NorthEastAndes	Quechua (moribund) and Spanish	Chiara Barbieri	-6.19116	-77.9681	..	M	Q-M3	Q1a2a1a1	A16	A
CH070	Luya	Luya	LUY	PERU_NorthEastAndes	Quechua (moribund) and Spanish	Chiara Barbieri	-6.19116	-77.9681	..	F			H2a2a1	C
CH071	Luya	Luya	LUY	PERU_NorthEastAndes	Quechua (moribund) and Spanish	Chiara Barbieri	-6.19116	-77.9681	..	M	R-Z278	R1b1a2a1a2a1a1a1	H2a2a1	D
CH081	Luya	Luya	LUY	PERU_NorthEastAndes	Quechua (moribund) and Spanish	Chiara Barbieri	-6.19116	-77.9681	..	M	Q-M3	Q1a2a1a1	A16	A
CH082	Luya	Luya	LUY	PERU_NorthEastAndes	Quechua (moribund) and Spanish	Chiara Barbieri	-6.19116	-77.9681	..	M	J-M304	J	C1b4	C
CH085	Luya	Luya	LUY	PERU_NorthEastAndes	Quechua (moribund) and Spanish	Chiara Barbieri	-6.19116	-77.9681	..	M	Q-L54	Q1a2a1	B2	B
CH008	Huancas	Huancas	HUA	PERU_NorthEastAndes	Quechua (moribund) and Spanish	Chiara Barbieri	-6.17391	-77.8645	..	M	Q-M3	Q1a2a1a1	B2	B
CH008_2	Huancas	#N/A	HUA	PERU_NorthEastAndes	Quechua (moribund) and Spanish	Chiara Barbieri	-6.17391	-77.8645	exclude (duplicate)	M	Q-M3	Q1a2a1a1	B2	B
CH010	Huancas	Huancas	HUA	PERU_NorthEastAndes	Quechua (moribund) and Spanish	Chiara Barbieri	-6.17391	-77.8645	..	F			B2	B
CH011	Huancas	Huancas	HUA	PERU_NorthEastAndes	Quechua (moribund) and Spanish	Chiara Barbieri	-6.17391	-77.8645	..	M	Q-M3	Q1a2a1a1	A16	A
CH086	Huancas	Huancas	HUA	PERU_NorthEastAndes	Quechua (moribund) and Spanish	Chiara Barbieri	-6.17391	-77.8645	..	M	Q-M3	Q1a2a1a1	B2	B
CH089	Huancas	Huancas	HUA	PERU_NorthEastAndes	Quechua (moribund) and Spanish	Chiara Barbieri	-6.17391	-77.8645	..	M	Q-M3	Q1a2a1a1	B2	B
LIM-1	Paran	Paran_Cusco	LIM	PERU_CentralSouthernAndes	Spanish	Ricardo Fujita /Jose Sandoval	-11.0559	-77.3787	..	M	R-P312	R1b1a2a1a2	B2	B
LIM-2	Paran	Paran_Cusco	LIM	PERU_CentralSouthernAndes	Spanish	Ricardo Fujita /Jose Sandoval	-11.0559	-77.3787	..	M	Q-M3	Q1a2a1a1	B2	B
LIM-5	Paran	Paran_Cusco	LIM	PERU_CentralSouthernAndes	Spanish	Ricardo Fujita /Jose Sandoval	-11.0559	-77.3787	..	M	Q-M3	Q1a2a1a1	A16	A
CUS-1	Cusco	Paran_Cusco	CUS	PERU_CentralSouthernAndes	Quechua	Ricardo Fujita /Jose Sandoval	-13.557	-71.9773	..	M	Q-M3	Q1a2a1a1	H2a2a1	D
CUS-2	Cusco	Paran_Cusco	CUS	PERU_CentralSouthernAndes	Quechua	Ricardo Fujita /Jose Sandoval	-13.557	-71.9773	..	M	Q-M3	Q1a2a1a1	H2a2a1	C
CUS-5	Cusco	Paran_Cusco	CUS	PERU_CentralSouthernAndes	Quechua	Ricardo Fujita /Jose Sandoval	-13.557	-71.9773	..	M	Q-L54	Q1a2a1	H2a2a1	C
K3	Cusco2	Cusco2	CUS2	PERU_CentralSouthernAndes	Quechua	Ricardo Fujita /Jose Sandoval	-13.5237	-71.9724	..	M	Q-M3	Q1a2a1a1	B2	B
K34	Cusco2	Cusco2	CUS2	PERU_CentralSouthernAndes	Quechua	Ricardo Fujita /Jose Sandoval	-13.5237	-71.9724	..	M	Q-M3	Q1a2a1a1	B2	B
K36	Cusco2	Cusco2	CUS2	PERU_CentralSouthernAndes	Quechua	Ricardo Fujita /Jose Sandoval	-13.5237	-71.9724	..	M	Q-M3	Q1a2a1a1	B2	B
K38	Cusco2	Cusco2	CUS2	PERU_CentralSouthernAndes	Quechua	Ricardo Fujita /Jose Sandoval	-13.5237	-71.9724	..	M	Q-M3	Q1a2a1a1	H2a2a1	D
K40	Cusco2	Cusco2	CUS2	PERU_CentralSouthernAndes	Quechua	Ricardo Fujita /Jose Sandoval	-13.5237	-71.9724	..	M	Q-M3	Q1a2a1a1	B2	B
K41	Cusco2	Cusco2	CUS2	PERU_CentralSouthernAndes	Quechua	Ricardo Fujita /Jose Sandoval	-13.5237	-71.9724	..	M	Q-M3	Q1a2a1a1	B2	B
K9	Cusco2	Cusco2	CUS2	PERU_CentralSouthernAndes	Quechua	Ricardo Fujita /Jose Sandoval	-13.5237	-71.9724	..	M	Q-M3	Q1a2a1a1	A16	A
PUN07	Puno	Puno	PUN	PERU_CentralSouthernAndes	Quechua	Ricardo Fujita /Jose Sandoval	-15.7662	-69.683	..	M	Q-M3	Q1a2a1a1	B2	B
PUN24	Puno	Puno	PUN	PERU_CentralSouthernAndes	Quechua	Ricardo Fujita /Jose Sandoval	-15.7662	-69.683	..	M	Q-M3	Q1a2a1a1	B2	B
PUN48	Puno	Puno	PUN	PERU_CentralSouthernAndes	Quechua	Ricardo Fujita /Jose Sandoval	-15.7662	-69.683	..	M	Q-M3	Q1a2a1a1	B2	B
PUN49	Puno	Puno	PUN	PERU_CentralSouthernAndes	Quechua	Ricardo Fujita /Jose Sandoval	-15.7662	-69.683	..	M	Q-M3	Q1a2a1a1	B2	B
PUN50	Puno	Puno	PUN	PERU_CentralSouthernAndes	Quechua	Ricardo Fujita /Jose Sandoval	-15.7662	-69.683	..	M	Q-M3	Q1a2a1a1	B2	B
PUN67	Puno	Puno	PUN	PERU_CentralSouthernAndes	Aymara	Ricardo Fujita /Jose Sandoval	-16.3135	-68.8596	..	M	Q-M3	Q1a2a1a1	B2	B
PUN68	Puno	Puno	PUN	PERU_CentralSouthernAndes	Aymara	Ricardo Fujita /Jose Sandoval	-16.3135	-68.8596	..	M	Q-M3	Q1a2a1a1	B2	B
PUN76	Puno	#N/A	PUN	PERU_CentralSouthernAndes	Aymara	Ricardo Fujita /Jose Sandoval	-16.3135	-68.8596	exclude(duplicated)	M	Q-M3	Q1a2a1a1	B2	B
